# Mapping resistance-associated anthelmintic interactions in the model nematode *Caenorhabditis elegans*

**DOI:** 10.1101/2023.04.26.538424

**Authors:** Elena G. Rehborg, Nicolas J Wheeler, Mostafa Zamanian

## Abstract

Parasitic nematodes infect billions of people and are mainly controlled by anthelmintic mass drug administration (MDA). While there are growing efforts to better understand mechanisms of anthelmintic resistance in human and animal populations, it is unclear how resistance mechanisms that alter susceptibility to one drug affect the interactions and efficacy of drugs used in combination. Mutations that alter drug permeability across primary nematode barriers have been identified as potential resistance mechanisms using the model nematode *Caenorhabditis elegans*. We leveraged high-throughput assays in this model system to measure altered anthelmintic susceptibility in response to genetic perturbations of potential cuticular, amphidial, and alimentary routes of drug entry. Mutations in genes associated with these tissue barriers differentially altered susceptibility to the major anthelmintic classes (macrocyclic lactones, benzimidazoles, and nicotinic acetylcholine receptor agonists) as measured by animal development. We investigated two-way anthelmintic interactions across *C. elegans* genetic backgrounds that confer resistance or hypersensitivity to one or more drugs. We observe that genetic perturbations that alter susceptibility to a single drug can shift the drug interaction landscape and lead to the appearance of novel synergistic and antagonistic interactions. This work establishes a framework for investigating combinatorial therapies in model nematodes that can potentially be translated to amenable parasite species.
