## Supplementary material for "Mapping resistance-associated anthelmintic interactions in the model nematode *Caenorhabditis elegans*": Table 1

### Sheet: Sheet1
	Treatment	Genotype	Standard error range	EC50	p-value of EC50
5	AZS	N2	12.95 - 20.47	16.28	NA
	AZS	eat-2(ad453)	10.15 - 12.92	11.45	0.1089
2	AZS	nhr-8(ok186)	6.11 - 10.04	7.83	1.04E-08****
3	AZS	agmo-1(e3016)	8.22 - 10.45	9.27	0.0013**
4	AZS	bus-5(br19)	10.79 - 10.93	10.86	0.4935
6	AZS	che-1(p672)	8.70 - 12.63	10.48	0.1092
7	AZS	dyf-2(160)	17.42 - 36.16	25.09	0.0494*
8	IVM	N2	6.36 - 12.46	8.9	NA
9	IVM	eat-2(ad453)	20.63 - 21.28	20.95
10	IVM	nhr-8(ok186)	18.03 - 19.49	18.75	0.8627
11	IVM	agmo-1(e3016)	7.72 - 14.36	10.53	0.6512
12	IVM	bus-5(br19)	11.97 - 14.68	13.26	0.0683
13	IVM	che-1(p672)	32.57 - 35.03	33.78	5.8465E-70****
14	IVM	dyf-2(160)	46.32 - 55.85	50.86	6.1123E-142****
						14
	LEV	N2	2.41 - 6.14	3.84	NA
	LEV	eat-2(ad453)	1.84 - 3.59	2.57	3.15E-05****
15	LEV	nhr-8(ok186)	3.02 - 7.88	4.88	0.9974	15
16	LEV	agmo-1(e3016)	2.56 - 4.01	3.2	0.0022**	16
17	LEV	bus-5(br19)	5.09 - 7.00	5.97	0.9737	17
18	LEV	che-1(p672)	2.00 - 3.68	2.72	0.099	18
19	LEV	dyf-2(160)	5.24 - 21.81	10.69	0.3653
20
21
